# Target complementarity in cnidarians supports a common origin for animal and plant microRNAs

**DOI:** 10.1101/2023.01.08.523153

**Authors:** Yael Admoni, Arie Fridrich, Talya Razin, Miguel Salinas-Saavedra, Michal Rabani, Uri Frank, Yehu Moran

**Affiliations:** Department of Ecology, Evolution and Behavior, Alexander Silberman Institute of Life Sciences, Faculty of Science, Hebrew University of Jerusalem, Jerusalem 9190401, Israel; Department of Genetics, Alexander Silberman Institute of Life Sciences, Faculty of Science, Hebrew University of Jerusalem, Jerusalem 9190401, Israel; Center for Chromosome Biology, School of Biological and Chemical Sciences, University of Galway, Galway, Ireland

**Author notes:** Correspondence: Yael Admoni, Yehu Moran **Email:**.

**Keywords:** MicroRNA, Cnidaria, *Nematostella*

## Abstract

microRNAs (miRNAs) are important post-transcriptional regulators that activate silencing mechanisms by annealing to mRNA transcripts. While plant miRNAs match their targets with nearly-full complementarity leading to mRNA cleavage, miRNAs in most animals require only a short sequence called ‘seed’ to inhibit target translation. Recent findings showed that miRNAs in cnidarians, early-branching metazoans, act similarly to plant miRNAs, by exhibiting full complementarity and target cleavage; however, it remained unknown if seed-based regulation was possible in cnidarians. Here, we investigate the miRNA-target complementarity requirements for miRNA activity in the cnidarian *Nematostella vectensis*. We show that bilaterian-like complementarity of seed-only or seed and supplementary 3’ matches are insufficient for miRNA-mediated knockdown. Furthermore, miRNA-target mismatches in the cleavage site decrease knockdown efficiency. Finally, miRNA silencing of a target with three seed binding sites in the 3’ untranslated region that mimics typical miRNA targeting was repressed in zebrafish but not in *Nematostella* and *Hydractinia symbiolongicarpus*. Altogether, these results unravel striking similarities between plant and cnidarian miRNAs consolidating the evidence for common evolutionary origin of miRNAs in plants and animals.
