## Supplementary material for "Target complementarity in cnidarians supports a common origin for animal and plant microRNAs": Source data 1

### Sheet: Sheet1
Source data 1
Ct values
		HKG4					mCherry
		Ct1	Ct2	Ct3	AVG.Ct		Ct1	Ct2	Ct3	AVG.Ct
Negative control	Replicate 1	22.5492	22.3446	22.2895	22.3944		23.6968	23.6073	23.5685	23.6242
	Replicate 2	22.6694	22.7658	22.7645	22.7333		25.1336	25.1723	25.1794	25.1618
	Replicate 3	22.5272	22.5008	22.4687	22.4989		23.6832	23.5294	23.6249	23.6125
Positive control	Replicate 1	22.6514	22.5725	22.5924	22.6054		26.8014	26.7995	26.7827	26.7945
	Replicate 2	22.797	22.7909	22.7574	22.7818		27.368	27.5158	27.4768	27.4535
	Replicate 3	22.6054	22.5849	22.6538	22.6147		26.6079	26.5357	26.6521	26.5985
Seed match	Replicate 1	22.3621	22.3573	22.4328	22.384		24.1043	24.1361	24.1109	24.1171
	Replicate 2	22.3155	22.3154	22.3744	22.3351		23.7389	23.5395	23.6546	23.6443
	Replicate 3	22.8687	22.9117	22.9072	22.8959		24.6165	24.7432	24.6033	24.6543
		HKG4					mCherry
		Ct1	Ct2	Ct3	AVG.Ct		Ct1	Ct2	Ct3	AVG.Ct
Negative control	Replicate 1	22.7047	22.566	22.5821	22.6176		24.9674	24.8187	24.8877	24.8912
	Replicate 2	22.6769	22.5565	22.6157	22.6164		25.175	24.9607	25.0251	25.0536
	Replicate 3	22.9422	22.8428	22.8529	22.8793		25.2107	25.1443	25.0688	25.1413
Positive control	Replicate 1	22.5949	22.5268	22.646	22.5892		26.9333	26.9735	26.9136	26.9401
	Replicate 2	22.9574	22.9231	22.8933	22.9246		27.8878	27.3924	27.4104	27.5635
	Replicate 3	22.8669	22.78	22.9035	22.8501		27.5807	27.6208	27.6096	27.6037
Seed + supp. matches	Replicate 1	22.6981	22.6608	22.6365	22.6651		25.3467	25.2934	25.21	25.2834
	Replicate 2	23.3176	23.353	23.3025	23.3244		25.8586	25.724	25.622	25.7349
	Replicate 3	22.5235	22.392	22.4202	22.4452		24.2989	24.0396	24.226	24.1881
		HKG4					mCherry
		Ct1	Ct2	Ct3	AVG.Ct		Ct1	Ct2	Ct3	AVG.Ct
Negative control	Replicate 1	22.5896	22.4748	22.5239	22.5294		24.4714	24.4325	24.4317	24.4452
	Replicate 2	22.1042	22.1771	22.4097	22.2303		23.4983	23.4858	23.5805	23.5215
	Replicate 3	22.3175	22.5321	22.6986	22.5161		24.818	24.8313	24.6907	24.78
Positive control	Replicate 1	22.2376	22.1599	22.2378	22.2118		25.6388	25.7395	25.5928	25.657
	Replicate 2	22.2288	22.1386	22.2028	22.1901		26.2517	26.3983	26.4329	26.361
	Replicate 3	22.1147	22.2066	22.2795	22.2003		26.5783	26.4695	26.3873	26.4784
Positions 10-11 mismatch	Replicate 1	22.2688	22.3149	22.2116	22.2651		24.0078	24.1255	24.1174	24.0836
	Replicate 2	22.3116	22.1115	22.1552	22.1927		23.6835	23.5729	23.6683	23.6416
	Replicate 3	22.2226	22.0836	22.1796	22.162		24.1945	24.403	24.3248	24.3074
		HKG4					mCherry
		Ct1	Ct2	Ct3	AVG.Ct		Ct1	Ct2	Ct3	AVG.Ct
Negative control	Replicate 1	22.6711	22.4448	22.5005	22.5388		24.0359	23.9487	24.0057	23.9968
	Replicate 2	22.5367	22.7186	22.4706	22.5753		24.4303	24.4167	24.3281	24.3917
	Replicate 3	22.3251	22.0643	22.4208	22.2701		23.6062	23.5556	23.5452	23.569
Positive control	Replicate 1	22.3656	22.4051	22.436	22.4022		26.6697	26.816	26.7084	26.7314
	Replicate 2	22.5945	22.532	22.5314	22.5526		26.9109	26.8445	26.8126	26.856
	Replicate 3	22.3982	22.2006	22.3073	22.302		26.1247	26.0529	25.9574	26.045
Mismatch position 10	Replicate 1	22.6847	22.7879	22.661	22.7112		26.3388	26.4019	26.2963	26.3457
	Replicate 2	22.3425	22.2075	22.3179	22.2893		24.9505	24.9317	24.8581	24.9134
	Replicate 3	22.4827	22.4826	22.4327	22.466		25.5084	25.5878	25.5517	25.5493
		HKG4					mCherry
		Ct1	Ct2	Ct3	Averag Ct		Ct1	Ct2	Ct3	Averag Ct
Negative control	Replicate 1	22.9328	22.7133	22.9962	22.8807		24.7359	24.5169	24.5899	24.6142
	Replicate 2	22.9823	22.3367	22.3103	22.5431		23.5709	23.4283	23.3451	23.4481
	Replicate 3	21.9767	22.5617	22.0752	22.2045		23.5143	23.5272	23.2554	23.4323
	Replicate 4	22.5878	21.58	22.2358	22.1345		23.7754	23.3524	23.2961	23.4746
Positive control	Replicate 1	22.6923	22.6292	22.8479	22.7231		27.3605	27.2351	27.3105	27.302
	Replicate 2	22.2768	22.4971	22.7541	22.5094		26.6284	26.7232	26.6061	26.6526
	Replicate 3	22.4652	22.5624	22.7665	22.598		26.5059	26.3649	26.4314	26.434
	Replicate 4	22.8742	22.5538	22.7454	22.7245		26.631	26.6986	26.793	26.7075
Mismatch position 11	Replicate 1	22.7065	22.6609	22.3484	22.572		25.2789	25.2295	25.485	25.3311
	Replicate 2	22.7251	22.5461	22.6749	22.6487		24.5031	24.6167	24.6392	24.5863
	Replicate 3	22.418	22.079	22.6499	22.3823		24.5295	24.4478	24.0489	24.3421
	Replicate 4	22.7581	22.7732	22.7034	22.7449		26.395	26.1969	26.1541	26.2487
