## Supplementary material for "Target complementarity in cnidarians supports a common origin for animal and plant microRNAs": Source data 2

### Sheet: Sheet1
Source data 2
OD measurements
Nematostella
		dilution factor	OD	mCherry concentration diluted (pg/ml)	mCherry concentration x1 (pg/ml)			OD	Concentration (pg/ml)
Negative control	Replicate 1	4.73667	2.873	4759.93	22546.2		standard1	3.4705	10000
	Replicate 2	8.97778	2.649	3560.23	31962.9		standard2	2.9685	5000
	Replicate 3	8.2	2.9625	5366.24	44003.2		standard3	2.4825	2500
Positive control	Replicate 1	7.58667	0.721	338.424	2567.51		standard4	1.7555	1250
	Replicate 2	11.95	0.7065	331.41	3960.35		standard5	1.1715	625
	Replicate 3	6.17222	0.786	371.068	2290.31		standard6	0.727	312
Seed match	Replicate 1	5.88667	2.8485	4608.09	27126.3		standard7	0.369	156
	Replicate 2	10.6722	2.558	3175.29	33887.4		blank	0.0685	0
	Replicate 3	8.78333	3.0775	6281.89	55175.9		y=(80.351+221.88*x)/(1-0.4377*x+0.049468*(x^2))
		dilution factor	OD	mCherry concentration diluted (pg/ml)	mCherry concentration x1 (pg/ml)			OD	Concentration (pg/ml)
Negative control	Replicate 1	4.19111	3.4055	9280.4	38895.2		standard1	3.5615	10000
	Replicate 2	4.13939	3.2295	8167.56	33808.7		standard2	3.08	5000	point removed
	Replicate 3	6.0037	3.2865	8520.4	51153.9		standard3	1.919	2500
Positive control	Replicate 1	4.65778	0.861	747.736	3482.79		standard4	1.3265	1250
	Replicate 2	3.35152	0.676	553.262	1854.27		standard5	0.7515	625
	Replicate 3	5.37407	0.6745	551.795	2965.39		standard6	0.4055	312
Seed + supp. matches	Replicate 1	4.45778	3.1125	7469.57	33297.7		standard7	0.1845	156
	Replicate 2	4.84646	3.0115	6897.94	33430.6		blank	0.0455	0
	Replicate 3	7.96667	3.1645	7775.23	61942.7		y=(35+576.35*x)/(1-0.3721*x+0.0416*x^2)
		dilution factor	OD	mCherry concentration diluted (pg/ml)	mCherry concentration x1 (pg/ml)			OD	Concentration (pg/ml)
Negative control	Replicate 1	2.52444	3.5815	10447.3	26373.5		standard1	3.5615	10000
	Replicate 2	3.47273	3.18	7867.78	27322.6		standard2	3.08	5000	point removed
	Replicate 3	5.61481	2.9685	6663.72	37415.6		standard3	1.919	2500
Positive control	Replicate 1	3.32444	0.961	864.933	2875.42		standard4	1.3265	1250
	Replicate 2	3.12929	0.9645	869.2	2719.98		standard5	0.7515	625
	Replicate 3	5.54074	0.4555	354.562	1964.54		standard6	0.4055	312
Positions 10-11 mismatch	Replicate 1	3.45778	3.126	7548.2	26100		standard7	0.1845	156
	Replicate 2	3.41212	3.009	6884.17	23489.6		blank	0.0455	0
	Replicate 3	5.57778	2.257	3590.12	20024.9		y=(35+576.35*x)/(1-0.3721*x+0.0416*x^2)
		dilution factor	OD	mCherry concentration diluted (pg/ml)	mCherry concentration x1 (pg/ml)			OD	Concentration (pg/ml)
Negative control	Replicate 1	19.7333	1.6785	1848.24	36472		standard1	2.5895	10000
	Replicate 2	20.1179	1.521	1524.92	30678.2		standard2	2.3465	5000
	Replicate 3	22.759	1.721	1950.19	44384.3		standard3	1.978	2500
Positive control	Replicate 1	24.6308	0.264	200.792	4945.67		standard4	1.2765	1250	point removed
	Replicate 2	19.041	0.202	156.623	2982.27		standard5	0.7825	625
	Replicate 3	21.1949	0.221	170.105	3605.35		standard6	0.465	312
Mismatch position 10	Replicate 1	20.9128	0.9035	719.971	15056.6		standard7	0.226	156
	Replicate 2	19.041	0.5975	452.136	8609.14		blank	0.046	0
	Replicate 3	23.0923	0.751	580.381	13402.3		y=(15.1697+695.7*x)/(1-0.0038*x-0.12551*(x^2))
		dilution factor	OD	mCherry concentration diluted (pg/ml)	mCherry concentration x1 (pg/ml)			OD	Concentration (pg/ml)
Negative control	Replicate 1	12.2692	1.682	1856.37	22776.2		standard1	2.5895	10000
	Replicate 2	12.0897	1.965	2721.38	32900.8		standard2	2.3465	5000
	Replicate 3	11.9231	1.703	1906.12	22726.8		standard3	1.978	2500
Positive control	Replicate 1	11.3462	0.191	148.838	1688.74		standard4	1.2765	1250	point removed
	Replicate 2	12.6795	0.401	300.672	3812.36		standard5	0.7825	625
	Replicate 3	12.4103	0.3425	257.574	3196.57		standard6	0.465	312
Mismatch position 11	Replicate 1	10.7949	0.7625	590.437	6373.7		standard7	0.226	156
	Replicate 2	11.7564	0.873	690.895	8122.45		blank	0.046	0
	Replicate 3	11.9744	0.4795	359.796	4308.33		y=(15.1697+695.7*x)/(1-0.0038*x-0.12551*(x^2))
		dilution factor	OD	mCherry concentration diluted (pg/ml)	mCherry concentration x1 (pg/ml)			OD	Concentration (pg/ml)
mRNA + Negative control	Replicate 1	4.57121	3.215	7726.43	35319.1		standard1	3.425	10000
	Replicate 2	4.52576	3.095	6541.2	29603.9		standard2	2.9215	5000
	Replicate 3	4.31364	3.222	7806.24	33673.3		standard3	2.255	2500
	Replicate 4	4.93485	2.9755	5624.53	27756.2		standard4	1.4755	1250
mRNA + Positive control	Replicate 1	4.63182	1.7425	1662.56	7700.7		standard5	0.8935	625
	Replicate 2	4.58636	1.593	1443.81	6621.82		standard6	0.4825	312
	Replicate 3	3.75303	2.0405	2187.88	8211.17		standard7	0.2635	156
	Replicate 4	4.79848	1.5885	1437.6	6898.29		blank	0.053	0
mRNA + Seed match	Replicate 1	4.63182	3.086	6464.24	29941.2		y=(17.99+604.46*x)/(1-0.171*x-0.019*x^2)
	Replicate 2	3.84394	3.176	7305.35	28081.3
	Replicate 3	4.22273	3.269	8379.43	35384
	Replicate 4	5.35909	3.1585	7128.45	38202
Hydractinia
		dilution factor	OD	mCherry concentration diluted (pg/ml)	mCherry concentration x1 (pg/ml)			OD	Concentration (pg/ml)
mRNA + Negative control	Replicate 1	8.98222	2.0345	679.358	6102.14		standard1	2.6785	10000
	Replicate 2	7.56	2.279	1860.79	14067.5		standard2	2.0675	5000	point removed
	Replicate 3	5.42667	2.252	1624.16	8813.78		standard3	2.2155	2500
mRNA + Positive control	Replicate 1	8.84889	1.405	190.315	1684.08		standard4	2.112	1250
	Replicate 2	8.89333	1.478	210.302	1870.29		standard5	1.991	625
	Replicate 3	11.2044	0.8925	110.984	1243.52		standard6	1.3875	312
mRNA + Seed match	Replicate 1	8.44889	1.8845	446.8	3774.96		standard7	1.133	156
	Replicate 2	10.3156	1.981	577.438	5956.59		blank	0.093	0
	Replicate 3	8.71556	1.9525	532.892	4644.45		y=(65-19.25*x)/(1-083*x+0.173*x^2)
Zebrafish
		dilution factor	OD	mCherry concentration diluted (pg/ml)	mCherry concentration x1 (pg/ml)			OD	Concentration (pg/ml)
mRNA + Negative control	Replicate 1	41.879	2.0405	692.582	29004.6		standard1	2.8745	10000
	Replicate 2	51.701	2.2695	482.848	24963.8		standard2	2.7715	5000
	Replicate 3	34.7111	2.23	454.233	15766.9		standard3	2.747	2500
	Replicate 4	40.5495	2.4515	680.41	27590.3		standard4	2.6585	1250
mRNA + Positive control	Replicate 1	48.3358	1.5215	224.061	10830.2		standard5	2.231	625
	Replicate 2	59.3172	1.874	296.106	17564.2		standard6	1.782	312
	Replicate 3	53.0343	1.055	164.437	8720.8		standard7	1.151	156
	Replicate 4	67.1556	1.981	330.705	22208.7		blank	0.1205	0
mRNA + Seed match	Replicate 1	38.4716	1.5805	245.441	9442.5		y=(109.09-40.89*x)/(1-0.735*x+0.135*x^2)
	Replicate 2	49.6808	1.431	206.615	10264.8		y=(65-19.25*x)/(1-083*x+0.173*x^2)				rep1 only
	Replicate 3	58.7313	1.6495	242.809	14260.5
	Replicate 4	48.2263	1.0685	165.651	7988.73
