## Supplementary material for "Target complementarity in cnidarians supports a common origin for animal and plant microRNAs": Source data 3

### Sheet: Sheet1
Source data 3
Raw intensity values
Replicate 2									Replicate 3									Replicate 4
mRNA + Negative control			mRNA + Positive control			mRNA + Seed match			mRNA + Negative control			mRNA + Positive control			mRNA + Seed match			mRNA + Negative control			mRNA + Positive control			mRNA + Seed match
mCherry	GFP	Normalized	mCherry	GFP	Normalized	mCherry	GFP	Normalized	mCherry	GFP	Normalized	mCherry	GFP	Normalized	mCherry	GFP	Normalized	mCherry	GFP	Normalized	mCherry	GFP	Normalized	mCherry	GFP	Normalized
3313215	3231360	1.02533	1662090	2908020	0.571554	816255	1504755	0.54245	3482790	3222690	1.08071	3465450	3420825	1.01305	2948055	3813525	0.773052	3489675	3491205	0.999562	3558525	3473355	1.02452	1289025	3507525	0.367503
3386400	3308370	1.02359	1893120	3347385	0.565552	2185605	3223965	0.677925	971550	1063605	0.91345	2500275	2919750	0.856332	2579835	3528435	0.731156	2480385	3291030	0.75368	133620	2097885	0.0636927	13515	1826310	0.00740017
2191215	3091875	0.708701	680595	3558270	0.191271	94860	1473135	0.0643933	2188665	1832685	1.19424	1129395	1750575	0.645157	0	3005940	0	572730	1714110	0.334127	3130125	3361155	0.931265	0	687735	0
1472370	1761795	0.835722	3022260	3667410	0.824086	1133730	1678155	0.675581	2514555	2425050	1.03691	2007360	2478090	0.810043	253470	3329280	0.0761336	582165	1032750	0.563704	2295765	2692290	0.852718	413865	3323160	0.12454
3448620	3392775	1.01646	2177190	2883285	0.755107	1224255	3010275	0.406692	2895525	2019855	1.43353	1880625	1763070	1.06668	2053515	3381045	0.607361	1343595	2444175	0.549713	246585	1492260	0.165243	132090	2648685	0.04987
2415615	3064080	0.788366	1741905	2940915	0.5923	1620780	3368550	0.481151	3860190	3677610	1.04965	172635	1186770	0.145466	1388985	3619470	0.383754	2041785	3381810	0.603755	1907655	2274600	0.838677	437325	2915415	0.150004
3234165	3193875	1.01261	3676080	3778080	0.973002	1056720	2698410	0.391608	2926635	2243235	1.30465	321045	332265	0.966232	1159740	3583770	0.323609	2220795	3360135	0.660924	1748025	2986050	0.585397	75480	1213290	0.062211
1997160	2273580	0.878421	1496595	3201780	0.467426	1205895	2743545	0.439539	2530110	2889405	0.875651	1406070	1226040	1.14684	120870	2973555	0.0406483	3373140	3591675	0.939155	3145680	3089580	1.01816	214710	3128850	0.0686227
3523590	3424395	1.02897	736950	2246805	0.327999	2144040	3381555	0.63404	3974430	3572295	1.11257	854760	1298205	0.658417	443700	2529600	0.175403	3236970	3225240	1.00364	2124660	2671635	0.795266	295545	2068050	0.14291
3325965	3241305	1.02612	2709885	3425160	0.79117	257040	960330	0.267658	3563370	3229830	1.10327	314925	462570	0.680816	2252160	3528690	0.638243	1434630	2343960	0.612054	687480	2635680	0.260836	284835	908055	0.313676
3197700	3245130	0.985384	2762415	3669195	0.752867	1427745	3344835	0.426851	3500130	3409605	1.02655	649485	952425	0.681928	1236240	3126555	0.3954	1983390	2091765	0.94819	1288515	2625735	0.490725	588285	2377620	0.247426
3311940	3330810	0.994335	49980	2079780	0.0240314	820335	1783725	0.4599	3696735	3490950	1.05895	1193910	1692690	0.705333	0	2793525	0	2905980	3113550	0.933333	1436415	1777350	0.808178	2202690	3475140	0.633842
888165	1060035	0.837864	332010	1181925	0.280906	1662855	3237480	0.513626	1293360	1172490	1.10309	1460385	1761795	0.828919	0	2892720	0	3105900	3359115	0.924619	261120	623985	0.418472	159885	1098795	0.145509
3437655	3375435	1.01843	723690	2521695	0.286986	3318315	3482280	0.952914	4086120	3534045	1.15622	2126955	1947945	1.0919	1020	3342540	0.000305157	1579980	3279810	0.481729	978435	1439730	0.679596	9180	1532550	0.00599002
822375	815490	1.00844	2295	2048670	0.00112024	3311685	3414195	0.969975	2198100	2201925	0.998263	809115	951915	0.849987	2550	2970240	0.000858516	2004555	3035265	0.660422	3463155	3516450	0.984844	0	198645	0
1029690	1088340	0.946111	2663985	3503445	0.76039	704565	2627265	0.268174	2347785	1981095	1.18509	1589415	1569015	1.013	3032715	3513135	0.86325	3317040	3385635	0.979739	175950	1379550	0.127542	45390	2675460	0.0169653
2754765	2848095	0.967231	0	2645625	0	1887765	2359005	0.800238	3444540	3514665	0.980048	1077630	1126335	0.956758	1155150	3467235	0.333162	1590435	2931480	0.542537	11220	158100	0.0709677	23715	1479510	0.016029
3227535	3278790	0.984368	323085	1984410	0.162812	84660	2665515	0.0317612	3002880	2798370	1.07308	362355	953955	0.379845	18870	3278790	0.00575517	1283670	2411790	0.532248	327165	838440	0.390207
1064115	778005	1.36775	162945	2049945	0.0794875	24480	901170	0.0271647	3721470	3261450	1.14105	583440	952170	0.612748	295035	3138030	0.0940192	765	1771740	0.000431779	0	6630	0
713490	1361955	0.523872	156570	2179995	0.0718213	510	700230	0.000728332	1460895	2008890	0.727215				324870	3311940	0.0980905				3597795	3474120	1.0356
2787660	2767260	1.00737	5100	2874360	0.00177431	105060	729045	0.144106	963390	699210	1.37783				5865	2032095	0.00288618				329205	594405	0.55384
572475	640560	0.89371				0	363630	0	2054280	1586355	1.29497				318240	1293105	0.246105				1288515	1859970	0.692761
383265	300645	1.27481				241485	827730	0.291744							0	2153475	0				950130	1488435	0.638342
323085	837675	0.385693				481950	2504100	0.192464							46410	3352740	0.0138424				0	9435	0
2856765	2279955	1.25299				319005	1622310	0.196636							0	1813560	0				704310	1630215	0.432035
258060	349860	0.737609													0	2211360	0				444720	1851810	0.240154
409020	765255	0.534489													0	1652145	0				6885	241485	0.0285111
233580	784125	0.297886																			954465	1459365	0.654028
																					651525	1342320	0.485372
Average		0.905808			0.403889			0.394293			1.10123			0.795234			0.214927			0.68545			0.646993			0.138382
