## Supplementary material for "Target complementarity in cnidarians supports a common origin for animal and plant microRNAs": Source data 4

### Sheet: Sheet1
Source data 4
DNA sequences
Ultrameres (reverse complement)	negative control - no match	AAGCAACACGCAGAGTCGTAATCTCTTGAATTACGACTCTGCGTGTTGCTATAGTGAGTCGTATTA
	positive control - full match	TCGCCCTGAACCTGAAACATATGACAACCATAGGTTTCAGCGTCAGGGCTATAGTGAGTCGTATTA
	seed match	ATGGAGATGCGGAGAAACATATGACAACCATAGGTTTCTCGCCATCTCCTATAGTGAGTCGTATTA
	seed + supplemenal matches	ATGGACTGACGGAGAAACATATGACAACCATAGGTTTCTCGCTCAGTCCTATAGTGAGTCGTATTA
	mismatch positions 10-11	TCGCCCTGAAGGTGAAACATATGACAACCATAGGTTTCACGGTCAGGGCTATAGTGAGTCGTATTA
	mismatch position 10	TCGCCCTGAACGTGAAACATATGACAACCATAGGTTTCACCGTCAGGGCTATAGTGAGTCGTATTA
	mismatch position 11	TCGCCCTGAAGCTGAAACATATGACAACCATAGGTTTCAGGGTCAGGGCTATAGTGAGTCGTATTA
	positive control for mRNA	GCGTCACAAATTTCACAAATATGACAACCATAGTTGTGAAGGTTGTGACTATAGTGAGTCGTATTA
3' RACE	PCR	CAAGTTGGACATCACCTCCCACAACG
	nested PCR	ACTACACCATCGTGGAACAGTACGAAC
qPCR	mChery Forward	GACATCCTGTCCCCTCAGTTC
	mCherry Reverse	GGGGAAGGACAGCTTCAAGTA
	HKG4 Forward	GCTCAAACCTGGTCTTCTACCTATG
	HKG4 Reverse	GCGATGGGTGCAATGACA
mCherry mRNA Nematostella (positive control target underlined)		TAATACGACTCACTATAGTGTTAAACCAACCAACCACCATGGTGAGCAAGGGCGAGGAGGATAACATGGCCATCATCAAGGAGTTCATGCGCTTCAAGGTGCACATGGAGGGCTCCGTGAACGGCCACGAGTTCGAGATCGAGGGCGAGGGCGAGGGCCGCCCCTACGAGGGCACCCAGACCGCCAAGCTGAAGGTGACCAAGGGTGGCCCCCTGCCCTTCGCCTGGGACATCCTGTCCCCTCAGTTCATGTACGGCTCCAAGGCCTACGTGAAGCACCCCGCCGACATCCCCGACTACTTGAAGCTGTCCTTCCCCGAGGGCTTCAAGTGGGAGCGCGTGATGAACTTCGAGGACGGCGGCGTGGTGACCGTGACCCAGGACTCCTCCCTCCAGGACG…
mRNA primers Nematostella	cloning Forward	TGTTAAACCAACCAACCACCATGGTG
	PCR and cloning Reverse	GCAGTGAAAAAAATGCTTCTATTTGTG
	PCR Forward + T7 class II phi2.5 promoter	TTTAATACGACTCACTATTAGGTGTTAA
mCherry mRNA zebrafish (adjustment for transcription kit in bold)		TAATACGACTCACTATAAGTGTTAAACCAACCAACCACCATGGTGAGCAAGGGCGAGGAGGATAACATGGCCATCATCAAGGAGTTCATGCGCTTCAAGGTGCACATGGAGGGCTCCGTGAACGGCCACGAGTTCGAGATCGAGGGCGAGGGCGAGGGCCGCCCCTACGAGGGCACCCAGACCGCCAAGCTGAAGGTGACCAAGGGTGGCCCCCTGCCCTTCGCCTGGGACATCCTGTCCCCTCAGTTCATGTACGGCTCCAAGGCCTACGTGAAGCACCCCGCCGACATCCCCGACTACTTGAAGCTGTCCTTCCCCGAGGGCTTCAAGTGGGAGCGCGTGATGAACTTCGAGGACGGCGGCGTGGTGACCGTGACCCAGGACTCCTCCCTCCAGGAC…
mRNA primers zebrafish	PCR Forward	TAATACGACTCACTATAAGTGTTAAACCAA
	PCR Reverse	GCAGTGAAAAAAATGCTTCTATTTGTGAAA
sfGFP mRNA zebrafish		AATACACTTGTTCTTTTTGCAATATTCAAGCTCATCGATTCGAATTCATGCCTAAGAAGAAGAGAAAGGTGGTGTCTAAAGGAGAGGAGCTGTTCACAGGCGTGGTGCCAATCCTGGTGGAGCTGGATGGAGACGTGAACGGCCACAAGTTCAGCGTGAGAGGCGAGGGAGAGGGAGACGCCACAAACGGCAAGCTGACACTGAAATTCATCTGCACAACAGGCAAACTGCCTGTGCCTTGGCCAACCCTGGTGACAACCCTGACATACGGAGTGCAGTGCTTTAGCAGATACCCTGATCACATGAAACAGCACGATTTCTTCAAGAGCGCCATGCCTGAGGGCTACGTGCAGGAGAGAACCATCAGCTTCAAGGATGACGGAACCTACAAGACAAGAG…
mCherry mRNA Hydractinia		TAATACGACTCACTATTAGGTGTTAAACCAACCAACCACCATGGTCTCGAAAGGAGAAGAGGATAATATGGCTATAATTAAGGAATTTATGCGCTTTAAAGTGCACATGGAGGGCTCCGTGAACGGACACGAATTTGAAATTGAAGGCGAAGGTGAGGGAAGACCATACGAAGGAACACAGACCGCTAAACTTAAGGTCACAAAGGGCGGTCCATTACCATTTGCATGGGACATCCTTTCACCCCAGTTCATGTACGGAAGCAAGGCATACGTTAAACATCCCGCTGACATCCCCGACTACTTGAAGTTGAGCTTTCCAGAGGGATTTAAGTGGGAAAGAGTGATGAATTTCGAGGATGGAGGGGTTGTTACGGTAACCCAAGATTCCAGTCTCCAGGA…
mRNA primers Hydractinia	PCR Forward + T7 class II phi2.5 promoter	TTTAATACGACTCACTATTAGGTGTTAA
	PCR Reverse	GCAGTGAAAAAAATGCTTCTATTTGTG
